# Exposure of Greenlandic Inuit and South African VhaVenda men to the persistent DDT metabolite is associated with an altered sperm epigenome at regions implicated in paternal epigenetic transmission and developmental disease – a cross-sectional study

**DOI:** 10.1101/2022.08.15.504029

**Authors:** A. Lismer, X. Shao, M.C. Dumargne, C. Lafleur, R. Lambrot, D. Chan, G. Toft, J.P. Bonde, A.J. MacFarlane, R. Bornman, N. Aneck-Hahn, S. Patrick, J.M. Bailey, C. de Jager, V. Dumeaux, J.M. Trasler, S. Kimmins

**Affiliations:** Department of Pharmacology and Therapeutics, Faculty of Medicine and Health Sciences, McGill University, Montreal, QC H3G 1Y6, Canada; Digital Technologies Research Centre, National Research Council Canada, Ottawa, ON K1A 0R6, Canada; Department of Animal Science, Faculty of Agricultural and Environmental Sciences, McGill University, Montreal, QC H9X 3V9, Canada; Child Health and Human Development Program, Research Institute of the McGill University Health Centre, Montreal, QC H4A 3J1, Canada; Steno Diabetes Center Aarhus, Aarhus University Hospital, Aarhus, DK-8200 Aarhus N, Denmark; Department of Occupational and Environmental Medicine, Bispebjerg University Hospital, Copenhagen, DK-2400 Copenhagen NV, Denmark; Institute of Public Health, University of Copenhagen, Copenhagen, DK-1016 Copenhagen K, Denmark; Nutrition Research Division, Health Canada, Ottawa, ON K1A 0K9, Canada; Environmental Chemical Pollution and Health Research Unit, Faculty of Health Sciences, School of Health Systems and Public Health, University of Pretoria, Pretoria, 0084, South Africa; University of Pretoria Institute for Sustainable Malaria Control, School of Health Systems and Public Health, Faculty of Health Sciences, University of Pretoria, 0028, South Africa; Research Centre on Reproduction and Intergenerational Health, Department of Animal Sciences, Université Laval, Quebec City, QC G1V 0A6, Canada; Departments of Anatomy & Cell Biology and Oncology, Western University, London, Ontario, N6A 3K7, Canada; Department of Human Genetics, Faculty of Medicine, McGill University, Montreal, QC H3A 0C7, Canada; Department of Pediatrics, Faculty of Medicine, McGill University, Montreal, QC H4A 3J1, Canada

**Author notes:** These authors contributed equally to this work (X. Shao, M.C. Dumargne).

## Abstract

**Background:** The persistent organochlorine dichlorodiphenyltrichloroethane (DDT) is banned world-wide due to its negative health effects and persistence in the environment. It is exceptionally used as an insecticide for malaria control. Exposure occurs in regions where DDT is applied, as well as in the arctic where it’s endocrine disrupting metabolite, *p,p’-*dichlorodiphenyldichloroethylene (*p,p’-*DDE) accumulates in marine mammals and fish. DDT and *p,p’-*DDE exposures are linked to birth defects, infertility, cancer, and neurodevelopmental delays. Of particular concern is the potential of DDT use to impact the health of generations to come. Generational effects of toxicant exposures have been described in animal models and implicated germline epigenetic factors. Similar generational effects have been shown in epidemiological studies. Although advances in understanding the molecular mechanisms mediating this epigenetic inheritance have been made, there remain major knowledge gaps in how this occurs in humans. In animal and human models, DNA methylation (DNAme) has been implicated in paternal epigenetic effects. In animal models, histone H3K4 trimethylation (H3K4me3) has been shown to be responsive to the paternal environment and linked with epigenetic transmission to the embryo. Our objectives were to define the associations between *p,p’-*DDE serum levels and alterations in the sperm methylome and H3K4me3 enrichment using next generation sequencing. We aimed to compare regions of epigenomic sensitivity between geographically diverse populations with different routes and levels of exposures, and to identify interactions between altered DNAme and H3K4me3 regions. The potential for *p,p’-*DDE to impact the health of the next generation was explored by examining the functions of the genomic regions impacted, their roles during embryo development, and in health and disease.

**Methods:** In the Limpopo Province of South Africa, we recruited 247 VhaVenda South African men from 12 villages that either used indoor residual spraying with DDT for malaria control or not. We selected 49 paired blood and semen samples, from men that ranged from 18 to 32 years of age (mean 25 years). Sample inclusion was based on normal sperm counts (> 15 million/ml), normal sperm DNA fragmentation index, and testing a range of *p,p’-*DDE exposure levels (mean 10,462.228 ± 1,792.298 ng/ml). From a total of 193 samples, 47 Greenlandic Inuit blood and semen paired samples were selected from the biobank of the INUENDO cohort. The subjects ranged from 20 to 44 years of age (mean 31 years), were born in Greenland, and all had proven fertility. Sample selection was based on obtaining a range of *p,p’*-DDE exposure levels (mean 870.734 ± 134.030 ng/ml). Here we determined the molecular responses at the level of the sperm epigenome to serum *p,p’*-DDE levels using MethylC-Capture-seq (MCC-seq) and chromatin-immunoprecipitation followed by sequencing (ChIP-seq). We identified genomic regions with altered DNA methylation (DNAme) and differential enrichment of histone H3 lysine 4 trimethylation (H3K4me3) in sperm. We used *in silico* analyses to discover regions of differential methylation associated with *p,p’-*DDE levels that were predicted to be transmitted and persist in the embryo.

**Results:** Alterations in DNAme and H3K4me3 enrichment followed dose response-like trends, and we identified overlapping genomic regions with DNAme sensitivities in both populations. Altered DNAme and H3K4me3 in sperm occurred at transposable elements and regulatory regions involved in fertility, disease, development, and neurofunction. A subset of regions with altered sperm DNAme and H3K4me3 were predicted to persist in the pre-implantation embryo and were associated with embryonic gene expression.

**Limitations:** The samples were collected from remote areas of the world thus sample size is relatively small. The populations differed in the routes of exposure, timing of collection, mean age (mean of 25 versus 31 years of age in South African and Greenlandic populations respectively) and in the timing of *p,p’-*DDE measurement. Moreover, the Greenlandic Inuit men were proven fertile whereas the fertility status of the South African men was unknown. Confounding factors such as other environmental exposures and selection bias cannot be ruled out.

**Conclusions:** These findings suggest that in men, DDT and *p,p’-*DDE exposure impacts the sperm epigenome in a dose-responsive manner and may negatively impact the health of future generations through epigenetic mechanisms.
