## Supplementary material for "Exposure of Greenlandic Inuit and South African VhaVenda men to the persistent DDT metabolite is associated with an altered sperm epigenome at regions implicated in paternal epigenetic transmission and developmental disease – a cross-sectional study": Table S1

### Sheet: A_Greenland-cohort
	mean (± SEM) or %
Age (years)	31 ± 0.949
Body mass index (BMI)	26.268 ± 0.487
Smoking (%)	0.5744
Cotinine (ng / mL)	138.878 ± 22.682
DNA fragmentation index (DFI; %)	9.418 ± 0.716
p,p'-DDE (ng / mL)	870.734 ± 134.030

### Sheet: B_South-Africa-cohort
	mean (± SEM) or %
House spraying (%)	0.66
Age (years)	25.3 ± 0.521
Body mass index (BMI)	20.742 ± 0.373
Smoking (%)	0.48
Sperm count (million / mL)	57.421 ± 5.366
Progressive motility (a + b)	53.449 ± 2.181
DNA fragmentation index (DFI; %)	7.703 ± 1.0890
p,p'-DDE (ng / mL)	10462.228 ± 1792.298
